# On the evolution of the plant phytochrome chromophore biosynthesis

**DOI:** 10.1101/2022.08.22.504806

**Authors:** Federica Frascogna, Benjamin Ledermann, Jana Hartmann, Eugenio Pérez Patallo, Fjoralba Zeqiri, Eckhard Hofmann, Nicole Frankenberg-Dinkel

## Abstract

Phytochromes are biliprotein photoreceptors present in plants, algae, certain bacteria and fungi. Land plant phytochromes use phytochromobilin (PΦB) as the bilin chromophore. Phytochromes of streptophyte algae, the clade within which land plants evolved, employ phycocyanobilin (PCB), leading to a more blue-shifted absorption spectrum. Both chromophores are synthesized by ferredoxin-dependent bilin reductases (FDBRs) starting from biliverdin IXα (BV). In cyanobacteria and chlorophyta, BV is reduced to PCB by the FDBR phycocyanobilin:ferredoxin oxidoreductase (PcyA), whereas, in land plants, BV is reduced to PФB by phytochromobilin synthase (HY2). However, phylogenetic studies suggested the absence of any ortholog of PcyA in streptophyte algae and the presence of only PФB biosynthesis related genes (*HY2*). The HY2 of the early diverging streptophyte alga *Klebsormidium nitens* (formerly *Klebsormidium flaccidum*) was already indirectly indicated to be involved in PCB biosynthesis. Here, we overexpressed and purified a His_6_-tagged variant of *K. nitens* HY2 (KflaHY2) in *E. coli*. Employing anaerobic bilin reductase activity assays and coupled phytochrome assembly assays, we were able to confirm the product and to identify intermediates of the reaction. Site-directed mutagenesis revealed two aspartate residues critical for catalysis. While it was not possible to convert KflaHY2 into a PΦB-producing enzyme by simply exchanging the catalytic pair, the biochemical investigation of two additional members of the HY2 lineage enabled us to define two distinct clades, the PCB-HY2 and the PΦB-HY2 clade. Overall, our study gives insight into the evolution of the HY2 lineage of FDBRs.
