## supplemental data for "On the evolution of the plant phytochrome chromophore biosynthesis"

### Sheet: Foglio1
Protein|Organism	Database	Accession number
PcyA|Nostoc sp. PCC 7120	JGI/IMG	alr3707
PcyA|Nostoc punctiforme PCC 73102	JGI/IMG	Npun_R5577
PcyA|Trichodesmium erythraeum IMS101	JGI/IMG	Tery_4156
PcyA|Synechococcus elongatus PCC7942	JGI/IMG	Synpcc7942_1225
PcyA|Synechocystis sp. PCC6803	PDB	2D1E
PcyA|Tolypothrix sp. PCC 7601	JGI/IMG	fdiDRAFT29270
PcyA|Phormidium sp. OSCR	JGI/IMG	HLUCCO16_03155
PcyA|Nodosilinea nodulosa PCC 7104	JGI/IMG	Lepto7104DRAFT_5008
PcyA|Crocosphaera watsonii WH 8501	JGI/IMG	CwatDRAFT_2748
PcyA|Synechococcus sp. PCC 7002	JGI/IMG	SYNPCC7002_A2228
PcyA|Gloeobacter violaceus PCC 7421	JGI/IMG	gvip359
PcyA|Thermosynechococcus elongatus BP-1	JGI/IMG	tll2308
PcyA|Synechococcus sp. RCC307	JGI/IMG	SynRCC307_1284
PcyA|Prochlorococcus sp. WH8102	JGI/IMG	SYNW1084
PcyA|Prochlorococcus sp. CC9605	JGI/IMG	Syncc9605_1216
PcyA|Prochlorococcus sp. CC9902	JGI/IMG	Syncc9902_1252
PcyA|Prochlorococcus marinus CCMP 1375	JGI/IMG	Pro0819
PcyA|Prochlorococcus marinus MIT 9313	JGI/IMG	PMT0590
PCYA|Cyanidioschyzon merolae 10D	GenBank	CYME_CMG100C
PCYA|Cyanoptyche gloeocystis	MMETSP1086	36603_1
PCYA|Gloeochaete wittrockiana	MMETSP	177546_1
PCYA|Cyanophora paradoxa	Rockwell et al, 2017, New Phytologist
PCYA|Nephroselmis pyriformis	MMETSP0034	35417_1
PCYA|Pycnococcus sp.	MMETSP1085	7414_1
PCYA|Mantoniella antarctica	MMETSP1106	20204_1
PCYA|Ostreococcus mediterraneus	MMETSP0932	4952_1
PCYA|Picochlorum oklahomensis	MMETSP1161	3223_1
PCYA|Dunaliella tertiolecta	MMETSP	38532_1
PCYA|Chlamydomonas euryale	MMETSP0063	48966_1
PCYA|Chlamydomonas reinhardtii	GenBank	XP_001693622
PebA|Gloeobacter violaceus PCC 7421	JGI/IMG	gvip179
PebA|Tolypothrix sp. PCC 7601	JGI/IMG	fdiDRAFT24420
PebA_1|Crocosphaera watsonii WH 8501	JGI/IMG	CwatDRAFT_2853
PebA_2|Crocosphaera watsonii WH 8501	JGI/IMG	CwatDRAFT_0676
PebA|Nostoc punctiforme PCC 73102	JGI/IMG	Npun_R0730
PebA|Trichodesmium erythraeum IMS101	JGI/IMG	Tery_5051
PebA|Prochlorococcus marinus CCMP 1375	JGI/IMG	Pro1749
PebA|Prochlorococcus marinus MIT 9313	JGI/IMG	PMT1686
PebA|Synechococcus sp. WH 8020	JGI/IMG	Ga0078671_111491
PebA|Prochlorococcus sp. WH8102	JGI/IMG	SYNW2020
PebA|Prochlorococcus sp. CC9605	JGI/IMG	Syncc9605_0423
PebA|Prochlorococcus sp. CC9902	JGI/IMG	Syncc9902_1906
PEBA|Galdieria sulphuraria	GenBank	Gasu_55890
PEBA|Rhodosorus marinus	MMETSP0011	7168_1
PEBA|unclassified sp.	MMETSP1475	17257_1
PEBA|Porphyridium aerugineum	MMETSP0313	1488_1
PEBA|Rhodella maculata	MMETSP	6728_1
PEBA|Erythrolobus australicus	MMETSP1353	532_1
PEBA|Madagascaria erythrocladiodes	MMETSP1450	49920_1
PUBS|Ostreococcus mediterraneus	MMETSP0932	4217_1
PUBS|Ostreococcus lucimarinus	MMETSP0939	5045_1
PUBS|Prasinococcus capsulatus	MMETSP0941	2435_1
PUBS|Mantoniella antarctica	MMETSP1106	8279_1
PUBS|Physcomitrella patens	GenBank	AFK50337
PUBS|Mougeotia sp.	OneKP	ZRMT-2001364
HY2|Cosmarium ochtodes	OneKP	STKJ-2007533
PUBS|Penium margaritaceum	GenBank	HO601495
PUBS|Klebsormidium nitens	GenBank	GAQ90251
PEBB|Galdieria sulphuraria	GenBank	Gasu_58250
PEBB|Rhodella maculata	MMETSP	23469_1
PEBB|Porphyridium aerugineum	MMETSP0313	2204_1
PEBB|Erythrolobus australicus	MMETSP1353	9977_1
PEBB|Rhodosorus marinus	MMETSP0011	7399_1
PEBB|Madagascaria erythrocladiodes	MMETSP1450	12871_1
PEBB|unclassified sp.	MMETSP1475	3608_1
PebB|Gloeobacter violaceus PCC 7421	JGI/IMG	gvip180
PebB|Tolypothrix sp. PCC 7601	JGI/IMG	fdiDRAFT24430
PebB|Crocosphaera watsonii WH 8501	JGI/IMG	CwatDRAFT_5247
PebB|Nostoc punctiforme PCC 73102	JGI/IMG	Npun_R0729
PebB|Trichodesmium erythraeum IMS101	JGI/IMG	Tery_5050
PebB|Synechococcus sp. WH 8020	JGI/IMG	Ga0078671_111492
PebB|Prochlorococcus sp. WH8102	JGI/IMG	SYNW2021
PebB|Prochlorococcus sp. CC9605	JGI/IMG	Syncc9605_0422
PebB|Prochlorococcus sp. CC9902	JGI/IMG	Syncc9902_1907
PebB|Prochlorococcus marinus MIT 9313	JGI/IMG	PMT1687
PebB|Prochlorococcus marinus CCMP 1375	JGI/IMG	Pro1748
HY2|Arabidopsis thaliana	UniProt	Q9SR43
HY2|Oryza sativa	GenBank	BAD87875.1
HY2|Zea mays	GenBank	NP_001105256.1
HY2|Solanum lycopersicum	UniProt	Q588D6
HY2|Adiantum capillus-veneris	GenBank	BAF02518.1
HY2|Physcomitrella patens	GenBank	BAF02520.1
HY2|Chaetosphaeridium globosum	OneKP	DRGY-2006866
HY2|Klebsormidium nitens	GenBank	GAQ84116.1
HY2|Chlorokybus atmophyticus	OneKP	AZZW-2019954
HY2|Marchantia polymorpha	OneKP	JPYU-2037290
HY2|Nothoceros vicentianus	OneKP	TCBC-2082726
HY2|Ceratodon purpureus	OneKP	FFPD-2057880
HY2|Cycas micholitzii	OneKP	XZUY-2012311
HY2|Posidonia australis	OneKP	BYQM-2011005
HY2|Netrium digitus	OneKP	FFGR-2000050
HY2|Mesotaenium endlicherianum	OneKP	WDCW-2047152
HY2|Entransia fimbriata	OneKP	BFIK-2028189
HY2|Klebsormidium subtile	OneKP	FQLP-2031011
RCCR|Arabidopsis thaliana	GenBank	NP_195417
RCCR|Batis maritima	OneKP	DZTK-2041775
RCCR|Akania lucens	OneKP	HYZL-2141617
HY2|Mesotaenium_caldariorum	OneKP	HKZW-2005125
